# The Preprint Club - A cross-institutional, community-based approach to peer reviewing

**DOI:** 10.1101/2023.01.04.522570

**Authors:** Felix Clemens Richter, Ester Gea-Mallorquí, Nicolas Ruffin, Nicolas Vabret

## Abstract

The academic community has been increasingly using preprints to disseminate their latest research findings quickly and openly. This early and open access of non-peer reviewed research warrants new means from the scientific community to efficiently assess and provide feedback to preprints. Yet, most peer review of scientific studies performed today are still managed by journals, each having their own peer review policy and transparency. However, approaches to uncouple the peer review process from journal publication are emerging. Additionally, formal education of early career researchers (ECRs) in peer reviewing is rarely available, hampering the quality of peer review feedback. Here, we introduce the Preprint Club, a cross-institutional, community-based approach to peer reviewing, founded by ECRs from the University of Oxford, Karolinska Institutet and Icahn School of Medicine at Mount Sinai. Over the past two years and using the collaborative setting of the Preprint Club, we have been discussing, assessing, and providing feedback on recent preprints in the field of immunology. In this article, we provide a blueprint of the Preprint Club basic structure, demonstrate its effectiveness, and detail the lessons we learned on its impact on peer review training and preprint author’s perception.
