## Supplementary Table 1 for "The Preprint Club - A cross-institutional, community-based approach to peer reviewing"

### Sheet: Sheet1
Any comment to explain your replies? We love feedback!
Wow we are just submitting the preprint for publication and luckily got the request to fill out this survey, making me aware of this initiative. The summary and review comments were valid and fair. I appreciated that they called out specific figures. These comments will help us refine the manuscript before submission to a high impact journal so we do not overstate our claims.
The review of our preprint highlighted the key findings as well as explaining to the reader what questions remained to be answered. The fact that this is posted on Twitter and authors and comment and engage with the Preprint club is great.
You've identified the limitations that we have been working on ourselves. For limitation #1, we did use isolated CD8 T cells which should help alleviate the concern of #1. I will make sure that is clarified when we update the manuscript.
The pre-print comments actually varied quite a bit from the reviewer comments we received. Not to say that one or the other is better. I think both comments may approach the manuscript from a different point of view and a different scientific background and interest by the reviewer. It is very interesting to see these differences.
Comments are brief, but evidence some naivety
Give feedback - you asked for it! and I enjoyed seeing good quality reviews of other preprints
I enjoyed reading your take on our paper, it was well written and the critiques were fair.
Love the initiative! Really useful to hear how the pre-print is received in the community. So many thanks for highlighting it!
The new format allows for more scientific discussion to happen still at the preprint stage, which might help to enhance the quality of the work. Also, I feel it very important to call the attention of people on the relevant field to preprints that has the potential to be transformative.
being collegiate
Is there any feature you would like to see added to the review / process?
No
You could notify the first/last author that their manuscript will be reviewed and ask them to join the meeting?
Our preprint received a very comprehensive review. Nothing to add! We personally contacted the reviewer and thanked them for their time and interest after we saw the report online. It certainly is a wonderful think to receive comments from critical trainees. I would love to see if journals would consider having at least one postdoc trainee as fix reviewer for every paper. They clearly criticize d…
No. One could have a response from authors, but possibly better without it.
I would just suggest to let PIs and students know their pre-print will be featured, or were featured.
I might consider adding a more extensive part on suggestions on how to improve the quality of the research presented, rather than describing it in full detail, just like a regular journal club with lots of suggestions that trigger discussion.
not really, haven't really engaged with it before
