## Supplementary Table 2 for "The Preprint Club - A cross-institutional, community-based approach to peer reviewing"

### Sheet: Sheet 1 - Preprint presenter
Preprint presenter
Timestamp	Where did you find the preprint you presented?	How many preprints did you look at/read until you had decided which preprint you wanted to present?	Why did you chose this preprint?	Which preprint criteria motivated your choice?	Which part of the preprint(s) did you read before making a decision?	When you chose the preprint, did you know the lab where it comes from?	If yes, did you know any of the authors personally?	Did the authors' institution influence your choice?	If you didn't know the lab/authors, did you look for more information about them?	If you looked for more information about the lab, did this information influence your decision?	Have you ever written a peer-review with or without the help a PI for a regular journal?	Do you feel because of the Preprint Club experience more or less confident to peer-review for a journal?	Would you want more training in how to peer-review manuscripts?	Did you write a digest/review of the preprint you presented?	If you did not write a digest, why not?	Was the preprint you presented selected for a highlight at Nature Reviews Immunology	If you refused to write the highlight, please explain the reason(s)	From your experience with Journal Clubs, do you prefer discussing...	Please explain the reason(s)	Do you see an added value of a community-based reviewing system (such as Preprint Club) compared to single-person reviews?	Do you believe that peer-reviewing process should be managed by journals or by an independent review?	Do you feel the scoring system used by the Preprint Club works well to assess a preprint?	Do you read/look at the preprints before the Preprint Club session when someone else is presenting?	How often did you feel confortable scoring a preprint at a JC you attended?	Any comment or suggestion to improve the Preprint Club?
2022/05/24 12:00:32 PM GMT+1	On BioRxiv	>10	I think it is a key discovery in immunology;It is directly related to my project;I found it interesting although it is not close to my project	Best balance of scientific quality, novelty and significance	I look at the figures	Yes, the lab is a leading lab in the field	No	No	No, I didn't check		Yes	More confident	Yes	Yes		Yes		Preprints	One can have more impact on not yet published papers and get an impression of raw scientific output.	Yes	Yes	Yes	Sometimes	Yes	More active involvement of the community.
2022/05/31 12:06:12 PM GMT+1	On BioRxiv	< 5	I think it is a key discovery in immunology;It is directly related to my project	Best balance of scientific quality, novelty and significance	I look at the figures	Yes, the lab is a leading lab in the field	No	No		Yes	Yes	The same	Maybe	Yes		No		No Preference		Yes	I don't have an opinion on that	No	Sometimes	Most of the time (50-75%)
2022/05/31 12:13:58 PM GMT+1	On BioRxiv	05-10	I found it interesting although it is not close to my project;The other preprints didn't convince me/It was the best preprint amongst the ones I saw	Novelty	I read the abstract	No, I did not know the lab	No	Yes	No, I didn't check	Yes	No	The same	Yes	No	I did not know that it was an option	No		No Preference	I have not had much experience with this	Yes	I don't have an opinion on that	I don't have an opinion on that	Sometimes	Sometimes (25-50%)
2022/05/31 1:19:55 PM GMT+1	On BioRxiv	>10	It is directly related to my project	Scientific Quality	I read each entire preprint	No, I did not know the lab	No	No	No, I didn't check	No	Yes	The same	Yes	Yes		No		Peer-reviewed Articles		Yes	Yes	Yes	No	Sometimes (25-50%)
2022/05/31 2:08:11 PM GMT+1	On BioRxiv	05-10	I found it interesting although it is not close to my project	Significance of the findings;Best balance of scientific quality, novelty and significance	I read the abstract;I look at the figures	No, I did not know the lab	No	No	Yes, I wanted to see the topics they had published before	No	No	More confident	Maybe	Yes		No		No Preference		Yes	I don't have an opinion on that	Yes	Sometimes	Most of the time (50-75%)
2022/05/31 2:13:04 PM GMT+1	On BioRxiv	05-10	I found it interesting although it is not close to my project;The other preprints didn't convince me/It was the best preprint amongst the ones I saw;I have a personal interest (future work, collaborations, friends,...)	Novelty;Significance of the findings	I read the abstract;I read the results section;I look at the figures	No, I did not know the lab	No	No	Yes, I wanted to see the topics they had published before	Yes	Yes	The same	No	Yes		Yes		No Preference		Yes	I don't have an opinion on that	Yes	Sometimes	Sometimes (25-50%)
2022/05/31 2:43:37 PM GMT+1	On BioRxiv	05-10	I found it interesting although it is not close to my project;I chose a preprint to learn the better way to plan the experiments	Scientific Quality	I read the abstract;I look at the figures	No, I did not know the lab	No	Yes	No, I didn't check	No	Yes	More confident	Yes	Yes		No		No Preference		Yes	I don't have an opinion on that	No	Sometimes	Sometimes (25-50%)
2022/05/31 3:33:12 PM GMT+1	On BioRxiv	>10	I think it is a key discovery in immunology;The other preprints didn't convince me/It was the best preprint amongst the ones I saw	Significance of the findings	I look at the figures	Yes, the lab is a leading lab in the field	No	Yes	Yes, I wanted to see the topics they had published before	No	Yes	More confident	Yes	Yes		Yes		No Preference		Yes	I don't have an opinion on that	Yes	Sometimes	Most of the time (50-75%)
2022/05/31 3:54:33 PM GMT+1	On BioRxiv;On Twitter	>10	I think it is a key discovery in immunology;I found it interesting although it is not close to my project	Best balance of scientific quality, novelty and significance	I read the abstract	Yes, I was familiar with the lab and their work	No	Yes	Yes, I wanted to see the topics they had published before	No	No	More confident	Yes	Yes		Yes		No Preference		Yes	Yes	Yes	Sometimes	Most of the time (50-75%)
2022/05/31 4:53:38 PM GMT+1	On BioRxiv	< 5	I think it is a key discovery in immunology	Novelty	I read the abstract;I read the results section	No, I did not know the lab	No	No	No, I didn't check	No	Yes	More confident	Yes	No	No time	No		Preprints	More opportunities to identify possible improvements in the ms, and really New findings	Yes	Yes	Yes	Yes	Very often (>75%)	Love it - so happy that students get this experience
2022/05/31 5:18:58 PM GMT+1	On BioRxiv;On Twitter	< 5	I found it interesting although it is not close to my project	Significance of the findings;utility in multiple disciplines	I read the abstract;I look at the figures	Yes, I was familiar with the lab and their work	No	Yes	No, I didn't check	No	Yes	More confident	Yes	Yes		No		Preprints	Preprints are often more conducive to discussion of future steps, as there often are some key directions glaring. With peer-reviewed articles in big journals, thats not the case, its usually bloated with more experiments/ideas than suitable for one article.	Yes	I don't have an opinion on that	No	Sometimes	Rarely (<25%)
2022/05/31 6:26:33 PM GMT+1	On BioRxiv	>10	It is directly related to my project;The other preprints didn't convince me/It was the best preprint amongst the ones I saw	Best balance of scientific quality, novelty and significance	I read the abstract;I look at the figures	Yes, I was familiar with the lab and their work	No	Yes	Yes, I checked both the journals and the previous topics		No	The same	Yes	No	Wasn't aware we were meant to do that	No		No Preference	I think both have value.	Yes	Yes	Yes	Sometimes	Most of the time (50-75%)	Really enjoy this initiative but I would like to see more critical assessment of the preprints. Often it feels the presenters see critique of the preprint as a critique of themselves, but the preprint club should be about respectful scientific discussion of the merits and caveats of the work. Especially as these are preprints before journal peer-review, there is definitely scope for close inspect…
2022/05/31 9:18:20 PM GMT+1	On BioRxiv	< 5	I think it is a key discovery in immunology;It is directly related to my project	Scientific Quality;Best balance of scientific quality, novelty and significance	I read the abstract;I read the results section	Yes, the lab is a leading lab in the field	No	Yes	No, I didn't check	No	No	The same	Yes	Yes		Yes		No Preference		Yes	I don't have an opinion on that	Yes	Sometimes	Sometimes (25-50%)
2022/05/31 10:37:13 PM GMT+1	On BioRxiv	05-10	I think it is a key discovery in immunology;I found it interesting although it is not close to my project	Novelty;Significance of the findings	I read the abstract;I look at the figures	No, I did not know the lab	No	No	Yes, I wanted to see the topics they had published before	Yes	Yes	More confident	Maybe	Yes		Yes		No Preference	I think also peer-reviewed should be consider with a very critical view, so it should be the same to discuss either_x000D_	Yes	Yes	Yes	Sometimes	Very often (>75%)
2022/06/01 6:43:21 AM GMT+1	On Twitter	< 5	I think it is a key discovery in immunology;It is directly related to my project	Scientific Quality;Significance of the findings;Best balance of scientific quality, novelty and significance	I read the abstract;I look at the figures	Yes, the lab is a leading lab in the field	No	No	No, I didn't check	No	Yes	More confident	Yes	Yes
2022/06/01 3:14:36 PM GMT+1	On MedRxiv	05-10	I think it is a key discovery in immunology;It is directly related to my project;I have a personal interest (future work, collaborations, friends,...)	Scientific Quality;Novelty;Significance of the findings	I read the abstract	Yes, the lab is a leading lab in the field	No	No	No, I didn't check	No	Yes	More confident	Yes	Yes		Yes		Preprints		Yes	I don't have an opinion on that	Yes	No	Very often (>75%)
2022/06/01 4:48:51 PM GMT+1	On BioRxiv	< 5	I think it is a key discovery in immunology	Novelty;Significance of the findings	detailled thread on twitter	No, I did not know the lab	No	No	No, I didn't check		Yes	More confident	Yes	No	i was told the preprint by a colleague (a reviewer of the article?) that the preprint was about to be published	No		No Preference	preprints are generally the most recent/novel science ; on the other hand peer reviewed articles are better formatted and polished, easier to read.	Yes	I don't have an opinion on that	Yes	Yes	Very often (>75%)
2022/06/06 3:17:29 PM GMT+1	On BioRxiv;On MedRxiv;On Twitter	< 5	I think it is a key discovery in immunology;It is directly related to my project	Best balance of scientific quality, novelty and significance	I read the abstract	No, I did not know the lab	No	No	Yes, I wanted to see the topics they had published before	No	Yes	More confident	Yes	Yes		No		No Preference		Yes	Managed independently of Journals	Yes	Sometimes	Most of the time (50-75%)
2022/06/06 7:40:10 PM GMT+1	On BioRxiv	05-10	I found it interesting although it is not close to my project	Best balance of scientific quality, novelty and significance	I read the abstract;I look at the figures	Yes, I was familiar with the lab and their work	No	No	No, I didn't check	No	Yes	More confident	Yes	Yes		Yes		Preprints	It allows for more reflective assessment of science.	Yes	Managed independently of Journals	I don't have an opinion on that	Sometimes	Very often (>75%)
2022/06/06 7:51:31 PM GMT+1	On BioRxiv;On Twitter	05-10	I found it interesting although it is not close to my project;The other preprints didn't convince me/It was the best preprint amongst the ones I saw	Best balance of scientific quality, novelty and significance	I read the abstract;I look at the figures	No, I did not know the lab	No	Yes	No, I didn't check	No	No	The same	Yes	No	No time	No		Peer-reviewed Articles		Yes	I don't have an opinion on that	No	Sometimes	Rarely (<25%)
2022/06/27 2:39:13 PM GMT+1	On BioRxiv;A colleague suggested it to me	< 5	I think it is a key discovery in immunology;I found it interesting although it is not close to my project;The other preprints didn't convince me/It was the best preprint amongst the ones I saw	Scientific Quality;Novelty;Significance of the findings;Best balance of scientific quality, novelty and significance	I read the abstract;I look at the figures	Yes, the lab is a leading lab in the field	No	Yes	No, I didn't check	No	Yes	More confident	Yes	Yes		Yes		Preprints		Yes	I don't have an opinion on that	Yes	No	Most of the time (50-75%)
2022/06/27 2:44:50 PM GMT+1	On BioRxiv	05-10	I think it is a key discovery in immunology;It is directly related to my project;The other preprints didn't convince me/It was the best preprint amongst the ones I saw	Scientific Quality;Significance of the findings;Best balance of scientific quality, novelty and significance	I read the abstract;I look at the figures	No, I did not know the lab	No	No	Yes, I wanted to see the topics they had published before	Yes	No	More confident	Yes	Yes		No		No Preference		Yes	Managed independently of Journals	No	Sometimes	Rarely (<25%)	As a PhD student, I find it hard to rate some of the preprints based solely on the presentation/discussion
2022/06/27 3:02:18 PM GMT+1	On BioRxiv	05-10	I think it is a key discovery in immunology;I found it interesting although it is not close to my project	Best balance of scientific quality, novelty and significance	I read the abstract;I read the results section	No, I did not know the lab		No	No, I didn't check		No	More confident	Maybe	Yes		Yes		No Preference		Yes	I don't have an opinion on that	Yes	Sometimes	Very often (>75%)	Make the scoring system out of 10?
2022/06/27 3:02:20 PM GMT+1	On Twitter	< 5	I found it interesting although it is not close to my project;The other preprints didn't convince me/It was the best preprint amongst the ones I saw	Significance of the findings;Best balance of scientific quality, novelty and significance	I read the abstract;I look at the figures	No, I did not know the lab	No	Yes	No, I didn't check	No	Yes	More confident	Yes	Yes		Yes		Preprints		Yes	I don't have an opinion on that	No	Sometimes	Sometimes (25-50%)
2022/06/27 3:12:31 PM GMT+1	On BioRxiv;On MedRxiv	05-10	The other preprints didn't convince me/It was the best preprint amongst the ones I saw	Scientific Quality	I read the results section;I look at the figures	No, I did not know the lab		Yes	Yes, I checked the journals of their previous publications	Yes	Yes	The same	Maybe	Yes		No		Preprints		Yes	I don't have an opinion on that	Yes	Sometimes	Sometimes (25-50%)
2022/06/27 3:23:17 PM GMT+1	On BioRxiv	>10	I think it is a key discovery in immunology;It is directly related to my project	Best balance of scientific quality, novelty and significance	I read each entire preprint	No, I did not know the lab	No	No	Yes, I wanted to see the topics they had published before	No	Yes	More confident	Yes	Yes		No		No Preference		Yes	Managed by journals	Yes	Yes	Sometimes (25-50%)
2022/06/27 4:00:05 PM GMT+1	On BioRxiv	05-10	I think it is a key discovery in immunology;I found it interesting although it is not close to my project	Novelty;Significance of the findings	I read each entire preprint	No, I did not know the lab	No	No	Yes, I wanted to see the topics they had published before	Yes	No	More confident	Yes	Yes	No time	Yes		No Preference	Although peer-reviewed articles tend to have the whole story, pre-prints (the good quality ones) tend to also have lots of information to discuss. Perhaps the fact that they haven't been through the quality-control of peer review gives pre-prints are greater openness to discussion/criticism to early researchers. On the other hand peer-reviewed articles have a lot more high quality content to disc…	Yes	Managed independently of Journals	Yes	Sometimes	Most of the time (50-75%)	Maybe a different day to Monday would be better for my work schedule - I can find it a bit tricky to attend
2022/06/27 7:20:11 PM GMT+1	On BioRxiv	05-10	I think it is a key discovery in immunology;It is directly related to my project;I have a personal interest (future work, collaborations, friends,...)	Best balance of scientific quality, novelty and significance	I read the abstract;I look at the figures	No, I did not know the lab	No	No	Yes, I checked both the journals and the previous topics	No	Yes	More confident	Maybe	Yes		Yes		No Preference	Preprint or not, it is the article scientific content that is the most important. However, we should still be able to write a highlight at NRI (which is an amazing training).	Yes	Managed independently of Journals	Yes	Sometimes	Very often (>75%)
2022/07/02 5:35:58 PM GMT+1	On BioRxiv	< 5	It is directly related to my project;I found it interesting although it is not close to my project	Scientific Quality	I read the abstract	Yes, the lab is a leading lab in the field	No	Yes	Yes, I checked the journals of their previous publications	No	No	More confident	Yes	Yes		Yes		No Preference		Yes	Managed independently of Journals	I don't have an opinion on that	Sometimes	Sometimes (25-50%)
